# Proteasomal control of anti-CRISPRs for the regulation of CRISPR/Cas9 activity using Cas9-ACROBAT

**DOI:** 10.1101/2024.05.13.593596

**Authors:** Timothy D. Martin, Emma V. Watson, Mei Yuk Choi, Behnam Nabet, Nathanael S. Gray, Qikai Xu, Stephen J. Elledge

**Author notes:** Correspondence may be addressed to: Stephen J Elledge. Department of Pharmacology, University of Virginia School of Medicine, Charlottesville, VA, USA. Department of Systems Biology, University of Massachusetts Chan Medical School, Worcester, MA, USA.

## Abstract

Small molecule-mediated proteasomal degradation of proteins is a powerful tool for synthetic regulation of biological activity. To control Cas9 activity in cells, we engineered an anti-CRISPR protein, AcrIIA4, fused to a degradation (dTAG) or small molecule assisted shutoff (SMASh) tag. Co-expression of the tagged AcrIIA4 along with Cas9 and riboswitch-regulated sgRNAs enables precise tunable control of CRISPR activity by small molecule addition.
