## Supplemental spreadsheet of sgRNA sequences for "Proteasomal control of anti-CRISPRs for the regulation of CRISPR/Cas9 activity using Cas9-ACROBAT"

### Sheet: Sheet1
sgRNA sequences used
CRISPR Cutting
PLK1 sgRNA #3	GAAAGGGCACAGTTTCGAGG
PLK1 sgRNA #6	GAGCGACACTCACCCTCCGG
GFP sgRNA	GGGCGAGGAGCTGTTCACCG
Telomere sgRNA	GGGGTTAGGGTTAGGGTTAG
AAVS1-T2 (Control) sgRNA	GGGGCCACTAGGGACAGGAT
CRISPR activation
dTomato and GFP reporter sgRNA	GTCCCCTCCACCCCACAGTG
CDKN1A sgRNA #1	GCGGCTGGCCTGCTGGAACT
CDKN1A sgRNA #2	GAGCCTGGCCGAGTTCCAGC
CDKN1A sgRNA #3	GCGGGCCCGCCTCAAGGAGG
CCND1 sgRNA #1	GTCCCGCTCCCATTCTCTGC
CRISPR inactivation
GFP sgRNA	GGGCGAGGAGCTGTTCACCG
